# Systemic identification of functionally conserved lncRNA metabolic regulators in human and mouse livers

**DOI:** 10.1101/2024.08.10.607444

**Authors:** Chengfei Jiang, Zhe Li, Ping Li, Yonghe Ma, Sunmi Seok, Stephanie K. Podguski, Shria Moturi, Nao Yoneda, Kenji Kawai, Shotaro Uehara, Yasuyuki Ohnishi, Hiroshi Suemizu, Jinwei Zhang, Haiming Cao

## Abstract

**BACKGROUND & AIMS:** Unlike protein-coding genes, the majority of human long non-coding RNAs (lncRNAs) lack conservation based on their sequences, posing a challenge for investigating their role in a pathophysiological context for clinical translation. This study explores the hypothesis that non-conserved lncRNAs in human and mouse livers may share similar metabolic functions, giving rise to functionally conserved lncRNA metabolic regulators (fcLMRs).

**METHODS:** We developed a sequence-independent strategy to select putative fcLMRs, and performed extensive analysis to determine the functional similarities of putative human and mouse LMR pairs (h/mLMRs).

**RESULTS:** We found that several pairs of putative fcLMRs share similar functions in regulating gene expression. We further demonstrated that a pair of fcLMRs, h/mLMR1, robustly regulated triglyceride levels by modulating the expression of a similar set of lipogenic genes. Mechanistically, h/mLMR1 binds to PABPC1, a regulator of protein translation, via short motifs on either lncRNA with divergent sequences but similar structures. This interaction inhibits protein translation, activating an amino acid-mTOR-SREBP1 axis to regulate lipogenic gene expression. Intriguingly, PABPC1-binding motifs on each lncRNA fully rescued the functions of their corresponding LMRs in the opposite species. Given the elevated expression of h/mLMR1 in humans and mice with hepatic steatosis, the PABPC1-binding motif on hLMR1 emerges as a potential non-conserved human drug target whose functions can be fully validated in a physiologically relevant setting before clinical studies.

**CONCLUSIONS:** Our study supports that fcLMRs represent a novel and prevalent biological phenomenon, and deep phenotyping of genetic mLMR mouse models constitutes a powerful approach to understand the pathophysiological role of lncRNAs in the human liver.
