## Supplementary material for "Systemic identification of functionally conserved lncRNA metabolic regulators in human and mouse livers": Table S2

### Sheet: lncRNA_pairs
syntney_name	human_gene_id	mouse_gene_id	changed in treatments
ACSL1_HELT_Helt_Acsl1	ENSG00000249173.6	chr8:46369000	FXR
IRF2BP2_TOMM20_Irf2bp2_Tomm20	chr1:234716000	chr8:126594000	FXR
IRF2BP2_TOMM20_Irf2bp2_Tomm20	chr1:234716000	chr8:126665000	FXR
IRF2BP2_TOMM20_Irf2bp2_Tomm20	chr1:234716000	chr8:126805000	FXR
IRF2BP2_TOMM20_Irf2bp2_Tomm20	chr1:234716000	chr8:126825000	FXR
IRF2BP2_TOMM20_Irf2bp2_Tomm20	chr1:234716000	chr8:126884000	FXR
SYK_AUH_Syk_Auh	chr9:91210000	chr13:52765000	FXR
SYK_AUH_Syk_Auh	chr9:91210000	chr13:52832000	FXR
MOCS2_FST_Fst_Mocs2	ENSG00000247796.3	chr13:114801000	FXR
MLYCD_OSGIN1_Mlycd_Osgin1	chr16:83945000	chr8:119415000	FXR
MLYCD_OSGIN1_Mlycd_Osgin1	chr16:83945000	chr8:119421000	FXR
PRKAG2_GALNTL5_Prkag2_Galntl5	chr7:151876000	chr5:25149000	FXR
ONECUT1_WDR72_Wdr72_Onecut1	chr15:52805000	chr9:74517000	FXR
ARF6_VCPKMT_Arf6_Vcpkmt	ENSG00000214900.11	chr12:69450000	FXR
HES1_CPN2_Hes1_Cpn2	ENSG00000238097.2	chr16:30249000	PPARα
TXNIP_HJV_Hjv_Txnip	chr1:145996000	chr3:96555000	PPARα
TXNIP_HJV_Hjv_Txnip	chr1:145996000	ENSMUSG00000074398.5	PPARα
PEX19_COPA_Copa_Pex19	chr1:160284000	chr1:172125000	PPARα
MMADHC_RND3_Mmadhc_Rnd3	ENSG00000231969.2	chr2:50304000	PPARα
CD180_PIK3R1_Pik3r1_Cd180	ENSG00000249364.6	chr13:101998000	PPARα
PAX1_FOXA2_Pax1_Foxa2	chr20:22516000	chr2:147967000	PPARα
PAX1_FOXA2_Pax1_Foxa2	chr20:22516000	chr2:148023000	PPARα
PAX1_FOXA2_Pax1_Foxa2	chr20:22516000	ENSMUSG00000086141.7	PPARα
PAX1_FOXA2_Pax1_Foxa2	chr20:22516000	chr2:148021000	PPARα
PAX1_FOXA2_Pax1_Foxa2	chr20:22516000	chr2:147970000	PPARα
ARF6_VCPKMT_Arf6_Vcpkmt	ENSG00000214900.11	chr12:69450000	PPARα
MIB1_GATA6_Mib1_Gata6	chr18:22084000	ENSMUSG00000097222.2	PPARα
TBC1D19_STIM2_Tbc1d19_Stim2	ENSG00000240005.6	chr5:53992000	PPARγ
IRF2BP2_TOMM20_Irf2bp2_Tomm20	chr1:234716000	chr8:126883000	PPARγ
IRF2BP2_TOMM20_Irf2bp2_Tomm20	ENSG00000238005.4	chr8:126883000	PPARγ
ERN1_TEX2_Ern1_Tex2	chr17:64145000	chr11:106500000	PPARγ
CNTNAP4_MON1B_Cntnap4_Mon1b	chr16:77190000	chr8:113134000	PPARγ
CNPY1_RBM33_Cnpy1_Rbm33	ENSG00000216895.9	chr5:28297000	PPARγ
PCSK6_TM2D3_Tm2d3_Pcsk6	chr15:101526000	chr7:65792000	PPARγ
NRG1_FUT10_Fut10_Nrg1	ENSG00000247134.7	chr8:31521000	PPARγ
SSR3_TIPARP_Ssr3_Tiparp	ENSG00000243926.2	ENSMUSG00000074580.11	Fast
LPP_TPRG1_Lpp_Tprg	ENSG00000234076.1	chr16:25067000	Fast
DNAJB11_AHSG_Dnajb11_Ahsg	chr3:186578000	chr16:22880000	Fast
DNAJB11_AHSG_Dnajb11_Ahsg	chr3:186578000	chr16:22871000	Fast
LEKR1_CCNL1_Lekr1_Ccnl1	ENSG00000241544.2	chr3:65926000	Fast
TADA1_ILDR2_Ildr2_Tada1	chr1:166875000	chr1:166377000	Fast
TNFSF4_PRDX6_Prdx6_Tnfsf4	chr1:173476000	chr1:161250000	Fast
IRF2BP2_TOMM20_Irf2bp2_Tomm20	chr1:234716000	chr8:126594000	Fast
IRF2BP2_TOMM20_Irf2bp2_Tomm20	chr1:234716000	chr8:126665000	Fast
IRF2BP2_TOMM20_Irf2bp2_Tomm20	chr1:234716000	chr8:126805000	Fast
IRF2BP2_TOMM20_Irf2bp2_Tomm20	chr1:234716000	chr8:126825000	Fast
IRF2BP2_TOMM20_Irf2bp2_Tomm20	chr1:234716000	chr8:126829000	Fast
IRF2BP2_TOMM20_Irf2bp2_Tomm20	chr1:234716000	chr8:126875000	Fast
IRF2BP2_TOMM20_Irf2bp2_Tomm20	chr1:234716000	chr8:126884000	Fast
IRF2BP2_TOMM20_Irf2bp2_Tomm20	chr1:234716000	chr8:126883000	Fast
MYCL_MFSD2A_Mfsd2a_Mycl	chr1:39922000	chr4:122971000	Fast
CHCHD5_SLC20A1_Chchd5_Slc20a1	chr2:112645000	ENSMUSG00000103009.1	Fast
NUP35_ZNF804A_Nup35_Zfp804a	chr2:184595000	chr2:81991000	Fast
COBLL1_SLC38A11_Cobll1_Slc38a11	ENSG00000236283.5	chr2:65238000	Fast
SHC3_CKS2_Shc3_Cks2	chr9:89310000	chr13:51634000	Fast
SYK_AUH_Syk_Auh	chr9:91210000	chr13:52832000	Fast
PPTC7_TCTN1_Tctn1_Pptc7	chr12:110582000	chr5:122284000	Fast
AMACR_C1QTNF3_C1qtnf3_Amacr	ENSG00000242110.8	chr15:10949000	Fast
C1QTNF3_RAI14_Rai14_C1qtnf3	chr5:34048000	chr15:10949000	Fast
DRD1_SFXN1_Drd1_Sfxn1	ENSG00000286350.1	chr13:54071000	Fast
C1QTNF3_RAI14_Rai14_C1qtnf3	ENSG00000082196.20	chr15:10949000	Fast
MAF_DYNLRB2_Maf_Dynlrb2	chr16:79723000	chr8:116350000	Fast
SALL1_TOX3_Sall1_Tox3	chr16:51492000	chr8:89043000	Fast
SALL1_TOX3_Sall1_Tox3	chr16:51492000	chr8:89041000	Fast
MAF_DYNLRB2_Maf_Dynlrb2	chr16:79601000	chr8:116350000	Fast
SLC35B3_TFAP2A_Slc35b3_Tfap2a	chr6:8652000	ENSMUSG00000114512.1	Fast
MRPS18A_MRPL14_Mrpl14_Mrps18a	chr6:43770000	chr17:46030000	Fast
ELOVL5_GCLC_Gclc_Elovl5	chr6:53348000	chr9:77830000	Fast
ELOVL5_GCLC_Gclc_Elovl5	chr6:53348000	ENSMUSG00000111253.1	Fast
SCD_WNT8B_Scd1_Wnt8b	ENSG00000235823.3	ENSMUSG00000118076.1	Fast
TMCO5A_SPRED1_Tmco5_Spred1	ENSG00000236914.4	ENSMUSG00000085316.1	Fast
PAX1_FOXA2_Pax1_Foxa2	chr20:22510000	chr2:147970000	Fast
PAX1_FOXA2_Pax1_Foxa2	chr20:22516000	chr2:147970000	Fast
DICER1_CLMN_Dicer1_Clmn	ENSG00000235706.8	chr12:104751000	Fast
MAP3K7CL_BACH1_Map3k7cl_Bach1	chr21:29178000	chr16:87610000	Fast
ALDH1L1_KLF15_Klf15_Aldh1l1	chr3:126180000	chr6:90486000	Refed
BCL6_LPP_Bcl6_Lpp	chr3:188152000	chr16:24250000	Refed
SSR3_TIPARP_Ssr3_Tiparp	ENSG00000243926.2	ENSMUSG00000074580.11	Refed
ALDH1L1_KLF15_Klf15_Aldh1l1	ENSG00000246022.3	chr6:90486000	Refed
DNAJB11_AHSG_Dnajb11_Ahsg	chr3:186578000	chr16:22881000	Refed
DNAJB11_AHSG_Dnajb11_Ahsg	chr3:186578000	chr16:22885000	Refed
DNAJB11_AHSG_Dnajb11_Ahsg	chr3:186578000	ENSMUSG00000116831.1	Refed
DNAJB11_AHSG_Dnajb11_Ahsg	chr3:186578000	chr16:22880000	Refed
DNAJB11_AHSG_Dnajb11_Ahsg	chr3:186578000	chr16:22871000	Refed
DNAJB11_AHSG_Dnajb11_Ahsg	chr3:186578000	chr16:22900000	Refed
FGB_FGA_Fga_Fgb	chr4:154572000	chr3:83035000	Refed
FGB_FGA_Fga_Fgb	chr4:154580000	chr3:83035000	Refed
TXNIP_HJV_Hjv_Txnip	chr1:145996000	chr3:96555000	Refed
TXNIP_HJV_Hjv_Txnip	chr1:145996000	ENSMUSG00000074398.5	Refed
TNFSF4_PRDX6_Prdx6_Tnfsf4	chr1:173476000	chr1:161250000	Refed
TP53BP2_FBXO28_Fbxo28_Trp53bp2	chr1:223846000	chr1:182406000	Refed
IRF2BP2_TOMM20_Irf2bp2_Tomm20	chr1:234716000	chr8:126593000	Refed
IRF2BP2_TOMM20_Irf2bp2_Tomm20	chr1:234716000	chr8:126594000	Refed
IRF2BP2_TOMM20_Irf2bp2_Tomm20	chr1:234716000	chr8:126665000	Refed
IRF2BP2_TOMM20_Irf2bp2_Tomm20	chr1:234716000	chr8:126805000	Refed
IRF2BP2_TOMM20_Irf2bp2_Tomm20	chr1:234716000	chr8:126829000	Refed
IRF2BP2_TOMM20_Irf2bp2_Tomm20	chr1:234716000	chr8:126884000	Refed
IRF2BP2_TOMM20_Irf2bp2_Tomm20	chr1:234716000	ENSMUSG00000110697.1	Refed
IRF2BP2_TOMM20_Irf2bp2_Tomm20	chr1:234716000	chr8:126883000	Refed
C1orf115_HLX_Hlx_C130074G19Rik	ENSG00000186205.13	chr1:184811000	Refed
C1orf115_HLX_Hlx_C130074G19Rik	ENSG00000186205.13	chr1:184850000	Refed
C1orf115_HLX_Hlx_C130074G19Rik	ENSG00000186205.13	chr1:184851000	Refed
C1orf115_HLX_Hlx_C130074G19Rik	ENSG00000186205.13	ENSMUSG00000088562.2	Refed
C1orf115_HLX_Hlx_C130074G19Rik	ENSG00000286231.1	chr1:184811000	Refed
C1orf115_HLX_Hlx_C130074G19Rik	ENSG00000286231.1	chr1:184850000	Refed
C1orf115_HLX_Hlx_C130074G19Rik	ENSG00000286231.1	chr1:184851000	Refed
C1orf115_HLX_Hlx_C130074G19Rik	ENSG00000286231.1	ENSMUSG00000088562.2	Refed
LPIN1_TRIB2_Trib2_Lpin1	chr2:12023000	chr12:16534000	Refed
NUP35_ZNF804A_Nup35_Zfp804a	chr2:184595000	chr2:81991000	Refed
COBLL1_SLC38A11_Cobll1_Slc38a11	ENSG00000236283.5	chr2:65238000	Refed
MMADHC_RND3_Mmadhc_Rnd3	ENSG00000231969.2	chr2:50300000	Refed
PSMC3_RAPSN_Rapsn_Psmc3	chr11:47426000	chr2:91050000	Refed
FRMD8_SCYL1_Scyl1_Frmd8	chr11:65436000	chr19:5771000	Refed
FRMD8_SCYL1_Scyl1_Frmd8	chr11:65436000	chr19:5828000	Refed
FRMD8_SCYL1_Scyl1_Frmd8	chr11:65436000	chr19:5837000	Refed
FRMD8_SCYL1_Scyl1_Frmd8	chr11:65436000	chr19:5838000	Refed
FRMD8_SCYL1_Scyl1_Frmd8	chr11:65436000	chr19:5839000	Refed
ARHGAP32_BARX2_Barx2_Arhgap32	chr11:129299000	ENSMUSG00000111771.1	Refed
SYK_AUH_Syk_Auh	chr9:91210000	chr13:52765000	Refed
SLC35E3_MDM2_Mdm2_Slc35e3	chr12:68804000	chr10:117710000	Refed
EEA1_NUDT4_Nudt4_Eea1	ENSG00000257512.1	chr10:95563000	Refed
EEA1_NUDT4_Nudt4_Eea1	ENSG00000257512.1	chr10:95680000	Refed
EEA1_NUDT4_Nudt4_Eea1	ENSG00000257512.1	chr10:95760000	Refed
EEA1_NUDT4_Nudt4_Eea1	ENSG00000257512.1	chr10:95778000	Refed
EEA1_NUDT4_Nudt4_Eea1	ENSG00000257512.1	ENSMUSG00000101517.6	Refed
EEA1_NUDT4_Nudt4_Eea1	ENSG00000257512.1	ENSMUSG00000112599.1	Refed
EEA1_NUDT4_Nudt4_Eea1	ENSG00000257512.1	ENSMUSG00000112188.1	Refed
EEA1_NUDT4_Nudt4_Eea1	ENSG00000257512.1	chr10:95810000	Refed
EEA1_NUDT4_Nudt4_Eea1	ENSG00000257512.1	chr10:95719000	Refed
MYRFL_CNOT2_Cnot2_Myrfl	ENSG00000257815.6	ENSMUSG00000052291.8	Refed
SLC38A10_BAHCC1_Slc38a10_Bahcc1	chr17:81345000	ENSMUSG00000075389.3	Refed
KCNJ2_SOX9_Kcnj2_Sox9	chr17:70778000	chr11:112713000	Refed
ACOT12_SSBP2_Ssbp2_Acot12	chr5:81394000	ENSMUSG00000074782.3	Refed
ANGPTL4_RAB11B_Rab11b_Angptl4	ENSG00000269386.5	ENSMUSG00000090952.2	Refed
SALL1_TOX3_Sall1_Tox3	ENSG00000260850.2	chr8:89043000	Refed
SALL1_TOX3_Sall1_Tox3	ENSG00000260850.2	chr8:89041000	Refed
SALL1_TOX3_Sall1_Tox3	chr16:51492000	chr8:89043000	Refed
SALL1_TOX3_Sall1_Tox3	chr16:51492000	chr8:89041000	Refed
TNRC18_FBXL18_Tnrc18_Fbxl18	ENSG00000234432.4	chr5:142821000	Refed
CREB3L2_AKR1D1_Creb3l2_Akr1d1	chr7:138065000	chr6:37442000	Refed
MRPS18A_MRPL14_Mrpl14_Mrps18a	chr6:43770000	chr17:46030000	Refed
PHYH_SEPHS1_Sephs1_Phyh	chr10:13302000	chr2:4918000	Refed
HELLS_CYP2C18_Hells_Cyp2c55	ENSG00000108242.13	ENSMUSG00000114610.1	Refed
KIZ_XRN2_Kiz_Xrn2	ENSG00000275457.1	chr2:147012000	Refed
LACC1_SERP2_Serp2_Lacc1	ENSG00000226519.2	ENSMUSG00000101009.6	Refed
MAP3K7CL_BACH1_Map3k7cl_Bach1	chr21:29178000	chr16:87610000	Refed
