## Supplementary material for "Systemic identification of functionally conserved lncRNA metabolic regulators in human and mouse livers": Table S5

### Sheet: fcLMR_PCR_clone_primers
LMRs PCR cloning primers
hLMR1_BP_F	GGGGACAAGTTTGTACAAAAAAGCAGGCTATGATCGCGTTGCTCGAGCTGCC
hLMR1_BP_R	GGGGACCACTTTGTACAAGAAAGCTGGGTAATAGTAAGTTGTGCTATGTATT
mLMR1_BP_F	GGGGACAAGTTTGTACAAAAAAGCAGGCTTTGTGTCGAGAGATGCAAAGGGA
mLMR1_BP_R	GGGGACCACTTTGTACAAGAAAGCTGGGTCCTCTTTTTTTATTTTAATTAGG
hLMR2_BP_F	GGGGACAAGTTTGTACAAAAAAGCAGGCTCCGGGAACCCGCGCGCCGAGGCC
hLMR2_BP_R	GGGGACCACTTTGTACAAGAAAGCTGGGTAAACACCAATAAATTTTATTTTT
mLMR2_BP_F	GGGGACAAGTTTGTACAAAAAAGCAGGCTAGGGCTCCAGCCCGCACCTCGCT
mLMR2_BP_R	GGGGACCACTTTGTACAAGAAAGCTGGGTCAAATGACACTAGTATTTATTCA
hLMR3_BP_F	GGGGACAAGTTTGTACAAAAAAGCAGGCTAGCCCTCTGTGAACTTCAGGTCT
hLMR3_BP_R	GGGGACCACTTTGTACAAGAAAGCTGGGTCTTCTTGTGTTTTTATTTTCCCT
mLMR3_BP_F	GGGGACAAGTTTGTACAAAAAAGCAGGCTCGTCTGCCCATGCTCCCATGCTT
mLMR3_BP_R	GGGGACCACTTTGTACAAGAAAGCTGGGTTTTGTGTTCAGTCATTGATGGAA
hLMR4_BP_F	GGGGACAAGTTTGTACAAAAAAGCAGGCTACACCTTGTGACACTGAGGTAAG
hLMR4_BP_R	GGGGACCACTTTGTACAAGAAAGCTGGGTTTCTCTAATATCCTGGCAAAGAA
mLMR4_BP_F	GGGGACAAGTTTGTACAAAAAAGCAGGCTCAGAAGTGGATACAGAAGCCATG
mLMR4_BP_R	GGGGACCACTTTGTACAAGAAAGCTGGGTTGATTTTTTAAAAATATTTTTTA
LMRs sequence
hLMR1	ATGATCGCGTTGCTCGAGCTGCCGTTGGAAGCTTAGAAGCAGGTGCTACCGTGCTAGATACAAAGCGATCTATTTAAAAGCCCTCTGTCACGCACGCACACTTACTGACGAATCCTCTGGCTCTCTCCTACCACCGCCCGGTGGCGGATTCCGGAATTGGTTCAAAAGGCCTTGATCCCGAACACCCAGGACAGAGACAGAGTACTTTTCCTACCTCTTTCGCCTGCATCCTTAGAAAACTCCCGTGGATGAGAAGATCCCCAGGCCTTTACAAGCTGTTGTTTTACAAAAGGAGAAACTGAGGCAGGAAGAGGCGGTGGATGTGCACCAGAGCACGTGGTGCGTCGGTGCAATAGCTGAGGGCACATGGAACATTCACCAAGATAAACCATATGCTGG…
hLMR2	CCGGGAACCCGCGCGCCGAGGCCGGCTAAGTTTGGCAGACTCTCTGAGCTCTCGGAATTCGACTGCCTCCATTGTTGCTCCTTCTGGCACCCACAGACCGTAACGTGGCCGTAATTGTTTCCCGGAGAGCTTAGCTTCCCTCTGAGCACCTCCCTCCCCTTTTTAAAGTACCTTCCCACTCGCCTGCGTTTCCTCGCGTTAGTGGTGCAGGGGCCTCCGCATTTGGGGAAATAACAAACACCCACTTCCGCCCCCCACCCCAACCGGGATCCCCAGATAATGAGAAATAGATGGTGGCCCTCTGTTTGTAAGCTGTTCATTTGCATAGGTCGGAACCGCGCACCACAGCTTGAAGCTAGGAATTAAAATATCGGTGGGAATTAAATAAGTGGCTGGCTT…
hLMR3	AGCCCTCTGTGAACTTCAGGTCTGCCTTAGGAGGGACGCTTCCAGCGAGGGAGCGCGTGATGAAGTCTGCAGGCATTGCTGGGGCAACGCTAAGTGGCCGCTGGCCAGGGTAGAAGTTAAACCAGGAGATGGCTGTCAAATGCAGTTGTTAGGTGTGGCACATCTTTCTCAAGCTGCTGAGCTGAGCAGGAAAGAGAGACGTTTGTTTATGGATTTATCTCATCTATAAGACACTCTTATTAGATGAACTCTATATCAGTTCTATGTAGAACTCTGTACCAGTTCTATAAGGCACTCTTTAATCTGAATCTTTTTATTTGCTCAAGAGAAAAATAAGTCTGACTTGCATCCCATTGAAGATTTAGATTGCACTGTTTACATCTTTCACCTGCGCCGCGG…
hLMR4	GAGCAATGCAATTCTGGGAATGTTCAGGCTCTCTCTGTTCTTTCCTCTCTTGCAAACCATGGGCACCCTTGGGTCCCTTGGGGTCACTATGTTACACCTGCTTTTTATCTGTCTGGGCAAGAGCTGCTCAAGCCACACCTTGTGACACTGAGGAGGACAGCACATTGCACTCTCACCTCCTTTGCAGTTAAGTGTGAAATAGTGCCAATAGAGTGTAAAAGAAAAGAAAGAAGATGATTCACCTCCCAAAGATTCCCCACTGCTGTGTCCCTTCTATCAACTTGATACAAAAAAACACAATGGCCCCGGGAACCACGTGTTGAAGATGAGAGAGCTAAAAGATGGAAAGAGACTGGAGCCCTGAGTCACCACCTGGAGGAAAACTACCCACCCATCAGG…
mLMR1	TTGTGTCGAGAGATGCAAAGGGATCCCTGAGCTAACTTTAGCCCATGGCCAAGGAATTTCTAGTGTCCTGTTCCCAGATGAAAAGGAGCCTAAGGTGTGAAGAATCATGCTCTTACCTGTTCAATCATCATACTACACAGACTCTGGAAATGCCTTGTGGGCAAACTGTTCTCTTACACAATACCATCGATGCTACACCATTAAACAGACTTGCATATTAAAACGTGAAGCATGTGAGCCTCTTGAGAATCAACAGAAAACCAAGAGTCAATATATGTCTTATCAGATCCAAAGAAGTAACTTGACTAAGATGCTGTGGAATGAACATGAGTTCTTCATATGTGGAGTTGGAGGAGAGGTTATTCCTGTTTCCTATGGAATTAGCACTGGGAAAAGTCT…
mLMR2	AGGGCTCCAGCCCGCACCTCGCTGAGGCCTTGTCCCCCTCCAGATCCTCGGAGGCATCCAGGGGTCCCGCGCCATTTGGCAGGCCCGGGTCGCTCCCGAGACGCCGGCCCGCGTGGATACCTCCTGTCTTCTCCCGGGCTTCGAACGCGGAACGGGACCTGTCAAAGGCCGCTCCTCCTAAGGCGGGGGTGCGGAGAGGCCCGCGTGGACAGTTCTCTGCCCGGGCTCGGCGTCGCGGCCTGCTCCCGGCGCCCGCGCGGGCCTCGCGCAAGAGGCGGGCCGGGCATCGCCGTCCCCCGGGCCCGGACACAAAGCGGCCCAGCAGGGAGCCCGCCTCACCTGCAGCACTGGGCGCCGCGGGCCTTCCAGAACCATCGGACCCCGCTCCGGCGCGCGCGT…
mLMR3	CGTCTGCCCATGCTCCCATGCTTGGTCAGCAGAGACCTTCTTGCTCGAAGCTCTGGAGGCTGGAAGGCTGAGGTCAACGTTTCTGTGAGGTTCCTTTCTCCAGAGGCTTTTCGCTGTGGTGCTTTCTGACTGCGCGTGGGATGTGACTATCCACCTCACGATTGTGCCGCCACAGTGGCAAGCCACCTTTGCCTCCTGCTCTCCTTCCCCTCTGTGGTGGATTGTATCCTCTCGACTGTGAGCCAGAATAAACCTTTCCTCACCGAAGCTGCTTTCAACAGTGGTTGAATGACGCAGGCACTGCCATGTGACCATGAGATGCTAATGACAAGCAAGGCAGACACAGACATCCTTCTTGGGGCTTGCAGCTCATGAGCACCAGCCTTGGGCTAAATCCCT…
mLMR4	CAGAAGTGGATACAGAAGCCATGGAGGGGTACTGCTAACTGGCTTGCTCTCTATGGCTTGCTCAGCATGGACAAGGCAATCCAGACACCCATAGGTGTTGTGTTCACCTCAGCCAAGATCTCTGGACCCTAAATCCTGGGCACTATCTCTGAGTCATTGGTATCTATTCTTGGGAAAGAAGCCAGACGCACTCTGTGAAGAATCTCACTGCAAATGGATGGACCTGGAGGGCATCATCCTGAGTGAGGTAACACATTCACAAAGGAACTCACACAATATGTACTCACTGATAAGTGGATATTAGCCCAAAACCTAGGATACCCAAGATATAAAATACAATTTGCTAAACACATGAAACTCAAGAAGAATGAAGACTGAAGTGTGGACACTATGCCCCTC…
qPCR primers
hLMR1_F	TAAAAGCCCTCTGTCACGCA
hLMR1_R	GGATGCAGGCGAAAGAGGTA
hLMR2_F	CTGTGGTCAGTGGCTTAGCTC
hLMR2_R	ACATCCAGACCACACATCCAT
hLMR3_F	AGCGTCCTCTACCGATGCTA
hLMR3_R	GCACAGCCAAAAGACATCCC
hLMR4(NC)_F	ACTGAGGAGGACAGCACATTG
hLMR4(NC)_R	ACAGCAGTGGGGAATCTTTGG
mLMR1_F	TGTGTCGAGAGATGCAAAGG
mLMR1_R	CCACAAGGCATTTCCAGAGT
mLMR2_F	CGTGTAGGCATCTTGGAAAAA
mLMR2_R	CAACCACTACGTGGGACTGTT
mLMR3_F	AACCTTTCCTCACCGAAGCT
mLMR3_R	GTGTCTGCCTTGCTTGTCAT
mLMR4(NC)_F	GTGGATACAGAAGCCATGGAG
mLMR4(NC)_R	GCAGTGAGATTCTTCACAGAGT
β-Actin-F	GGCTGTATTCCCCTCCATCG
β-Actin-R	CCAGTTGGTAACAATGCCATGT
mLMR shRNA seed sequence
mLMR1	GGAATGAACATGAGTTCTTCA
mLMR2	GGAATAGACTGGTACTCCAGG
mLMR3	AGATGCTAATGACAAGCAA
mLMR4(NC)	GGCACTATCTCTGAGTCATTG
Primers for hLMR1 and mLMR1 in vitro transcription assay
hLMR-sense-F	TAATACGACTCACTATAGGGAGAATGATCGCGTTGCTCGAGCTGCCGT
hLMR-sense-R	AATAGTAAGTTGTGCTATGTATTTTGAAG
hLMR-Antisense-F	ATGATCGCGTTGCTCGAGCTGCCGT
hLMR-Antisense-R	TAATACGACTCACTATAGGGAGAAATAGTAAGTTGTGCTATGTATTTTGAAG
mLMR-sense-F	TAATACGACTCACTATAGGGAGATTGTGTCGAGAGATGCAAAGGGATC
mLMR-sense-R	CCTCTTTTTTTATTTTAATTAGGTATTTT
mLMR-Antisense-F	TTGTGTCGAGAGATGCAAAGGGATC
mLMR-Antisense-R	TAATACGACTCACTATAGGGAGACCTCTTTTTTTATTTTAATTAGGTATTTT
Pabpc1 shRNA seed sequence
Pabpc1	CGTGCTTTGGACACCATGAAT
PABPC1/Pabpc1 cDNA sequence
PABPC1 (human)	NM_002568.4
Pabpc1 (mouse)	NM_008774.3
PABPC1-deletions-Primers
C-flagPABPC1-(1aa-636aa)-F	GA AGATCT ATGAACCCCAGTGCCCCCAGCTACCCCA (BgⅢ)
C-flagPABPC1-(1aa-636aa)-R	GG GGTACCCC AACAGTTGGAACACCGGTGGCA (KpnI)
C-flagPABPC1(1aa-370aa)-F	GA AGATCT ATGAACCCCAGTGCCCCCAGCTACCCCA (BgⅢ)
C-flagPABPC1(1aa-370aa)-R	GG GGTACCCC GCGCTGAGCTAAAGCTACATAC (KpnI)
C-flagPABPC1(99aa-636aa)-F	GA AGATCT ATGGGCAACATATTCATTAAAAATCTGG (BgⅢ)
C-flagPABPC1(99aa-636aa)-R	GG GGTACCCC AACAGTTGGAACACCGGTGGCA (KpnI)
C-flagPABPC1(191aa-636aa)-F	GA AGATCT ATGACCAATGTTTACATCAAGAATTTTG (BgⅢ)
C-flagPABPC1(191aa-636aa)-R	GG GGTACCCC AACAGTTGGAACACCGGTGGCA (KpnI)
C-flagPABPC1(294aa-636aa)-F	GA AGATCT ATGGTTAATCTTTATGTGAAAAATCTTG (BgⅢ)
C-flagPABPC1(294aa-636aa)-R	GG GGTACCCC AACAGTTGGAACACCGGTGGCA (KpnI)
C-flagPABPC1(542aa-636aa)-F	GA AGATCT ATGCAGGAACCTTTGACTGCTTCCATGT (BgⅢ)
C-flagPABPC1(542aa-636aa)-R	GG GGTACCCC AACAGTTGGAACACCGGTGGCA (KpnI)
Fragment overexpression oligos
hLMR1_NC_F	CACCGAAGGCCTTGATCCCGAACACCCAGGACAGA
hLMR1_dot24_F	CACCGCCAACATGGTGAAACCCTGTCTCTACTAAA
mLMR1_dot30_F	CACCGCCAGGGCCAAGAAGTGGGAGTGGGTGGGTA
hLMR1_NC_R	AAAATCTGTCCTGGGTGTTCGGGATCAAGGCCTTC
hLMR1_dot24_R	AAAATTTAGTAGAGACAGGGTTTCACCATGTTGGC
hLMR1_dot30_R	AAAATTTTATTTATTTTTTTTTTGAGATGTAGATC
Fragment overexpression RT primers
hLMR1_NC	GTCGTATCCAGTGCGTGTCGTGGAGTCGGCAATTGCACTGGATACGACTCTGTCCT
hLMR1_dot24	GTCGTATCCAGTGCGTGTCGTGGAGTCGGCAATTGCACTGGATACGACTTAGTAGA
mLMR1_dot30	GTCGTATCCAGTGCGTGTCGTGGAGTCGGCAATTGCACTGGATACGACTACCCACC
Fragment overexpression qPCR primers
hLMR1_NC_F	AAGGCCTTGATCCCGAA
hLMR1_NC_R	CAGTGCGTGTCGTGGAGT
hLMR1_dot24_F	CCAACATGGTGAAACCC
hLMR1_dot24_R	CAGTGCGTGTCGTGGAGT
mLMR1_dot30_F	CCAGGGCCAAGAAGTGGGA
mLMR1_dot30_R	CAGTGCGTGTCGTGGAGT

### Sheet: Dot plot oligos
DNA Probes used in dot-blot assay
hLMR1	1) CACCTGCTTCTAAGCTTCCAACGGCAGCTCGAGCAACGCGATCAT
	2) AAATAGATCGCTTTGTATCTAGCACGGTAG
	3) GTAAGTGTGCGTGCGTGACAGAGGGCTTTT
	4) GGTGGTAGGAGAGAGCCAGAGGATTCGTCA
	5) TTGAACCAATTCCGGAATCCGCCACCGGGC
	6) TCTGTCCTGGGTGTTCGGGATCAAGGCCTT
	7) AGGCGAAAGAGGTAGGAAAAGTACTCTGTC
	8) TTCTCATCCACGGGAGTTTTCTAAGGATGC
	9) AAAACAACAGCTTGTAAAGGCCTGGGGATC
	10) GCCTCTTCCTGCCTCAGTTTCTCCTTTTGT
	11) ACGCACCACGTGCTCTGGTGCACATCCACC
	12) ATGTTCCATGTGCCCTCAGCTATTGCACCG
	13) TATGTTCCAGCATATGGTTTATCTTGGTGA
	14) CTCTGCTTCATGGGTGACATCCATAAATTT
	15) AGACTTGTTTTTGATTGAGGGTCTGAAGGA
	16) CCAGATAGTCCTCCAATTTAATGTAAAATG
	17) CTCTTTTCTGTCACACGGTGGTCAGAGACT
	18) GAGTGTTACCCATCATGCAACAATTCTGCT
	19) CAGATGGCTTGGCAAACAGCGATTACTGAT
	20) AACTTATTTTATAGCTCTTTGGTCTCCTCC
	21) TGGGATTACAGGCATGAGCCACCGTGCCTG
	22) TGATTCACCCACCTCGGCCTCCCAAAGTGC
	23) CCAGGCTGGTCTCGAACTCCTGACCTCAGG
	24) TTTAGTAGAGACAGGGTTTCACCATGTTGG
	25) ACCACCACACCCAGCTATTTTTTTTGTATT
	26) CCTCCTGAGAAGCTGGGATTACAGGTACCC
	27) TCCCAGGTTCAAGCAGTTCTCCTGCCTCAG
	28) GCACAATCTCGGCACACTGCAACTTCTGCC
	29) TCGCTCTGTTGCCTAGGTTGGAGAGTAGTG
	30) TTTTATTTATTTTTTTTTTGAGATGTAGAT
	31) AGCTCTGGTACCTATGTATATATTTTTTAT
	32) AATGACATGGTCCCAGGCTGCTACGTTCTC
	33) GGCATTTTCTGGGCTTGTTATTTGCTCCTG
	34) ATGAAGTGGACTGGTACAAGACTTCTCCCA
	35) CAGCTGAGTCCATGATGTTCCTACTAAACC
	36) TTAGTGGCAGGGCCATGCCCAAATCATTGT
	37) GAAAGGGACTGGTCTACAGCTTCTCGTGGG
	38) AGGGGAAGCGGGTCCCCAGAAAGGGGAAAT
	39) CACTAGATTCTAGTGACTCCATTTTGCACA
	40) TAAAAGTGGAAATCATCTTGGAGATCAAGA
mLMR1	1) AAGTTAGCTCAGGGATCCCTTTGCATCTCTCGACACAA
	2) GGACACTAGAAATTCCTTGGCCATGGGCTA
	3) ACACCTTAGGCTCCTTTTCATCTGGGAACA
	4) ATGATTGAACAGGTAAGAGCATGATTCTTC
	5) ACAAGGCATTTCCAGAGTCTGTGTAGTATG
	6) GATGGTATTGTGTAAGAGAACAGTTTGCCC
	7) ATATGCAAGTCTGTTTAATGGTGTAGCATC
	8) TCTCAAGAGGCTCACATGCTTCACGTTTTA
	9) ACATATATTGACTCTTGGTTTTCTGTTGAT
	10) TAGTCAAGTTACTTCTTTGGATCTGATAAG
	11) TGAAGAACTCATGTTCATTCCACAGCATCT
	12) CAGGAATAACCTCTCCTCCAACTCCACATA
	13) GACTTTTCCCAGTGCTAATTCCATAGGAAA
	14) GGGACTCAAAGGGAAATGGCAGGGGAAGGA
	15) AGAGGAAGGAGAGAAGAGGGAGGATGGAGG
	16) AAAAAGAAAGAGAGGGCAGAGAAGAAGGAG
	17) GAGGGAAGGAGAGAAGGAAGGCGGGAGATA
	18) CAGCAGACAGCTGAACACTTGATTAAAAGA
	19) TAATTGTGCCTACAGACCTCCCTTCTTATG
	20) CCTTTGTTTTCCTTTACTGCATTTAGACAA
	21) GCTATTTGTTACAATAACAGAAGAGTGACT
	22) GTTTTCCTCTTTTTAAGTTGCTATATCTCA
	23) ACTTTCTCTAGCTCCTCCATTGGGGGCCCT
	24) AGGGTTGCAGACCCCTTTATCTCCTTGGTT
	25) CTGGTTAGTTCATATTGTTGTTCTACCTAT
	26) GCAGCTAGAGTCATAGAGCTCCAGGGGGTA
	27) TGGCCGACTAGGCCATCTTCTGCTACATAT
	28) GCAAGACCAAGGGGCCTTTCTTTCCACTGA
	29) CGTTCCCCTGTACTGAGGCATTTAAAGTTT
	30) TACCCACCCACTCCCACTTCTTGGCCCTGG
	31) GTCCCCCATACCCTCCCCCACCCACTCTCC
	32) TTCATTTACATTTCCAATGCTATCCCAAAA
	33) CCTCTTTTTTTATTTTAATTAGGTATTTTC

### Sheet: CHIP primers
ChIP-qPCR
Gene	Forward (5'-3')	Reverse (5'-3')
Acly (-231/-305)	ATAGCACTTCTCCCTGGACC	AGAGCCTGGGATAAGAACGT
Acaca (+226427/+226502)	TCTTCTCTGCAGCTTGGTCC	TGAGATGTGCTGGGTCATGT
Fasn (+518/+431)	CTGTCTGGGCTCTGGAGG	TAGAGGGAGCCAGAGAGACG
Elovl6 (+3937/+4011)	AGTTGCTCCGGTTGTAATTGC	CCTATTGGTGAATGCCGTGT
Scd1 (-235/-318)	CACCTTGTCCTGCCTTTTCC	AAAAGAGGGGAGGAGAGAGC
